# Covalent Flexible Peptide Docking in Rosetta

**DOI:** 10.1101/2021.05.06.441297

**Authors:** Barr Tivon, Ronen Gabizon, Bente A. Somsen, Peter J. Cossar, Christian Ottmann, Nir London

## Abstract

Electrophilic peptides that form an irreversible covalent bond with their target have great potential for binding targets that have been previously considered undruggable. However, the discovery of such peptides remains a challenge. Here, we present CovPepDock, a computational pipeline for peptide docking that incorporates covalent binding between the peptide and a receptor cysteine. We applied CovPepDock retrospectively to a dataset of 115 disulfide-bound peptides and a dataset of 54 electrophilic peptides, for which it produced a top-five scoring, near-native model, in 89% and 100% of the cases, respectively. In addition, we developed a protocol for designing electrophilic peptide binders based on known non-covalent binders or protein-protein interfaces. We identified 7,154 peptide candidates in the PDB for application of this protocol. As a proof-of-concept we validated the protocol on the non-covalent complex of 14-3-3σ and YAP1 phosphopeptide. The protocol identified seven highly potent and selective irreversible peptide binders. The predicted binding mode of one of the peptides was validated using X-ray crystallography. This case-study demonstrates the utility and impact of CovPepDock. It suggests that many new electrophilic peptide binders can be rapidly discovered, with significant potential as therapeutic molecules and chemical probes.
