## Supplementary Datasets for "Covalent Flexible Peptide Docking in Rosetta"

### Sheet: Dataset S1
Supplementary dataset S1: The disulfides dataset. Different receptors (70% sequence identity) are separated by thick borders, and different clusters of each receptor (100% peptide sequence and length identitiy) are separated by double borders.
	PDB ID	Receptor Chains	Peptide Chain	Peptide Length	Top Scoring Model		Top RMSD Model		Unbound PDB ID	Receptor Identity
					Score	RMSD	Score	RMSD
	4WX4	A	C	10	-68.294	0.43	-58.973	0.15		Adenain
	4PIQ	A	B	11	-79.26	0.25	-73.272	0.249		Adenain
	4PIS	A	B	11	-78.653	0.245	-75.251	0.181		Adenain
	4WX6	A	B	11	-79.236	0.381	-70.346	0.294		Adenain
	4WX7	A	B	11	-79.573	0.526	-72.071	0.263		Adenain
	1AVP	A	B	11	-77.469	0.262	-73.733	0.22		Adenain
	1NLN	A	B	11	-79.306	0.21	-76.818	0.139		Adenain
	4PID	A	B	11	-79.801	0.193	-76.009	0.143		Adenain
	4PIE	A	B	11	-77.335	0.242	-71.477	0.21		Adenain
	5FGY	A	B	11	-76.832	0.168	-75.122	0.165		Adenain
	4Z0Y	A	E	15 (10)	-33.785	2.601	-14.394	0.718		Aurone synthase
	4Z0Z	A	E	15 (9)	-22.295	3.356	-12.016	1.83		Aurone synthase
	4Z10	AC	G	15 (10)	-48.953	0.59	-45.873	0.322		Aurone synthase
	1NB3	AI	P	8	-27.005	1.789	-21.679	1.337		Cathepsin H
	1NB5	AI	P	8	-23.189	0.596	-17.299	0.359		Cathepsin H
	8PCH	A	P	8	-35.593	1.127	-28.044	0.567		Cathepsin H
	1GG6	BC	A	10	-40.257	1.56	-36.618	0.285		Chymotrypsin A
	1GGD	BC	A	10	-39.584	0.5	-37.459	0.381		Chymotrypsin A
	3RU4	DE	C	11	-45.041	0.328	-44.385	0.278		Chymotrypsin A
	1AB9	BC	A	13 (10)	-42.179	1.43	-38.119	0.298		Chymotrypsin A
	1AFQ	BC	A	13 (10)	-38.474	0.337	-35.669	0.308		Chymotrypsin A
	1CA0	BFC	A	13 (11)	-45.744	0.537	-39.051	0.36		Chymotrypsin A
	1CBW	BC	A	13 (11)	-43.003	1.127	-38.092	0.588		Chymotrypsin A
	1CHO	FG	E	13 (10)	-40.898	1.43	-37.131	0.305		Chymotrypsin A
	1GCT	BC	A	13 (10)	-43.58	1.36	-36.243	0.248		Chymotrypsin A
	1GHA	FG	E	13 (10)	-39.592	0.52	-38.473	0.307		Chymotrypsin A
	1GHB	FG	E	13 (10)	-39.378	0.619	-36.846	0.302		Chymotrypsin A
	1GMC	FG	E	13 (10)	-41.516	1.58	-36.482	0.259		Chymotrypsin A
	1GMD	FG	E	13 (10)	-43.773	1.361	-35.104	0.261		Chymotrypsin A
	1GMH	FG	E	13 (10)	-40.088	0.319	-40.088	0.319		Chymotrypsin A
	1HJA	BC	A	13 (10)	-43.169	1.843	-36.978	0.302		Chymotrypsin A
	1MTN	BC	A	13 (11)	-35.344	0.918	-27.696	0.241		Chymotrypsin A
	1N8O	BC	A	13 (11)	-45.069	0.984	-38.472	0.303		Chymotrypsin A
	1VGC	BC	A	13 (10)	-40.645	0.768	-37.744	0.416		Chymotrypsin A
	1YPH	CE	A	13 (10)	-40.751	1.318	-36.446	0.251		Chymotrypsin A
	2CHA	BC	A	13 (8)	-30.42	0.983	-26.403	0.704		Chymotrypsin A
	2GCH	FG	E	13 (10)	-39.856	0.688	-35.873	0.351		Chymotrypsin A
	2GCT	BC	A	13 (10)	-42.478	1.399	-34.387	0.372		Chymotrypsin A
	2GMT	BC	A	13 (10)	-38.074	0.59	-35.756	0.32		Chymotrypsin A
	2P8O	BC	A	13 (10)	-40.592	0.336	-33.817	0.298		Chymotrypsin A
	2VGC	BC	A	13 (10)	-39.677	0.731	-38.617	0.319		Chymotrypsin A
	3BG4	BC	A	13 (11)	-47.438	0.417	-42.627	0.284		Chymotrypsin A
	3GCH	BC	A	13 (10)	-39.79	0.619	-34.307	0.504		Chymotrypsin A
	3GCT	FG	E	13 (10)	-42.489	1.414	-34.453	0.254		Chymotrypsin A
	3VGC	BC	A	13 (10)	-40.147	0.52	-35.505	0.329		Chymotrypsin A
	4CHA	BC	A	13 (11)	-35.832	0.863	-34.735	0.478		Chymotrypsin A
	4GCH	FG	E	13 (10)	-41.962	2.555	-39.504	0.319		Chymotrypsin A
	4VGC	BC	A	13 (10)	-39.784	0.97	-37.764	0.39		Chymotrypsin A
	5CHA	BC	A	13 (8)	-32.198	0.993	-26.173	0.795		Chymotrypsin A
	5GCH	FG	E	13 (10)	-42.574	1.642	-36.239	0.405		Chymotrypsin A
	6CHA	BC	A	13 (8)	-30.537	1.967	-24.769	0.48		Chymotrypsin A
	6DI8	BDGJHKCFL	A	13	-72.068	1.008	-56.196	0.204		Chymotrypsin A
	6GCH	FG	E	13 (10)	-41.774	2.063	-37.309	0.453		Chymotrypsin A
	7GCH	FG	E	13 (10)	-40.616	0.731	-33.58	0.391		Chymotrypsin A
	8GCH	FG	E	13 (10)	-41.177	0.683	-39.446	0.404		Chymotrypsin A
	2JET	BC	A	15 (12)	-46.738	1.677	-40.144	0.401	1KDQ	Chymotrypsin B
	1DLK	B	A	13	-46.007	1.63	-42.692	0.383		Chymotrypsin A
	4H4F	A	Q	10	-42.949	1.084	-39.372	0.416		Chymotrypsin C
	4TKY	ACD	E	7	-50.279	0.757	-45.582	0.305	1TI1	DsbA
	5VYO	BAF	E	6	-33.284	0.714	-32.196	0.411	4K2D	DsbA
	1EKB	B	A	13 (7)	-29.537	1.099	-25.647	0.378		Enteropeptidase
	2AIJ	X	P	5	-32.707	0.622	-19.281	0.344	2AFT	FGE
	2AIK	X	P	7 (6)	-35.774	1.673	-26.801	0.465	2AFT	FGE
	2HI8	X	P	5	-29.684	0.767	-20.653	0.452		FGE
	5WES	A	P	5	-29.873	0.479	-25.298	0.341	5WER	H2-Dd
	5WET	A	P	6	-36.607	3.188	-22.929	0.589	5WER	H2-Dd
	5WEU	A	P	10	-64.426	0.573	-61.795	0.42	5WER	H2-Dd
	2WUC	A	B	35 (6)	-30.443	1.91	-24.741	0.518		HGFA
	5UJT	AGBH	C	16 (15)	-100.273	1.631	-95.852	0.842		HLA-DQ
	4GBX	ADB	E	10	-59.466	1.988	-52.157	0.549		HLA-DR
	4FQX	AB	E	11 (7)	-41.093	0.575	-33.492	0.269		HLA-DR
	4I5B	AB	C	12 (11)	-72.426	1.244	-62.931	0.442		HLA-DR
	1IHJ	A	D	7 (5)	-31.272	0.966	-26.892	0.258		InaD
	6F4S	A	B	5	-27.726	1.334	-19.96	0.807	4QU1	JMJD5
	1SDX	A	E	5	-23.916	4.966	-6.797	1.229		Lactoferrin
	3TOD	A	B	6	-24.729	2.391	-16.332	0.566		Lactoferrin
	3U72	A	B	6	-22.399	1.814	-12.396	1.103		Lactoferrin
	3U8Q	A	B	6	-22.861	0.974	-18.416	0.769		Lactoferrin
	3UGW	A	B	6	-24.007	2.954	-17.846	1.119		Lactoferrin
	3UK4	A	B	6	-22.141	3.806	-17.49	0.889		Lactoferrin
	3USD	A	B	6	-25.117	3.691	-16.832	0.767		Lactoferrin
	3V5A	A	B	6	-24.274	1.835	-16.875	1.109		Lactoferrin
	3VDF	A	B	6	-24.562	1.744	-19.35	1.197		Lactoferrin
	4DIG	A	B	6	-25.33	4.84	-19.156	0.772		Lactoferrin
	4DXU	A	B	6	-23.845	1.188	-13.888	0.704		Lactoferrin
	4FIM	A	B	6	-26.973	2.04	-19.573	0.951		Lactoferrin
	4FJP	A	B	6	-24.858	4.825	-20.581	0.753		Lactoferrin
	4FOR	A	B	6	-24.006	4.029	-16.804	0.872		Lactoferrin
	4G2Z	A	B	6	-25.69	2.183	-16.22	0.797		Lactoferrin
	4GRK	A	B	6	-24.247	3.409	-15.827	0.98		Lactoferrin
	4N6P	A	B	6	-24.445	2.631	-16.247	0.975		Lactoferrin
	5AZ8	A	B	13 (12)	-47.464	1.482	-44.397	0.508	5AZ7	MBP-Tom20 fusion protein
	3P4K	A	P	11	-45.087	1.938	-31.953	1.047	5LAR	MAPK14
	4O97	A	B	4	-27.554	0.423	-24.383	0.366	3NCL	Matriptase
	4O9V	A	B	4	-25.782	0.426	-22.464	0.213		Matriptase
	4R0I	A	B	4	-26.037	0.293	-25.771	0.28		Matriptase
	5LSP	P	Y	14 (9)	-22.626	1.693	-8.696	1.071		MET
	5GMY	A	B	7	-45.166	1.572	-30.131	1.022	3WAK	OST
	1TWB	A	C	8	-53.639	0.383	-52.351	0.272	1ZSZ	SspB
	1A5H	A	C	7	-35.8	0.463	-35.8	0.463	5BRR	t-PA
	1RTF	B	A	17 (7)	-34.814	1.027	-27.183	0.323	5BRR	t-PA
	5YKW	A	B	8	-36.816	1.316	-33.581	0.416	2OE3	Thioredoxin-3
	3N5E	BA	D	8	-41.829	1.838	-36.352	0.645	1HVY	Thymidylate synthase
	4FGT	A	D	4	-22.068	2.675	-11.537	1.201	3ED7	Thymidylate synthase
	5JHQ	CB	H	16 (12)	-45.426	5.172	-40.044	0.67		TNKS
	2V1S	ADK	H	13 (12)	-53.417	0.799	-48.565	0.571		Tom20
	2V1T	A	C	13	-33.744	4.001	-28.876	0.713		Tom20
	3AX2	ACEF	B	15	-61.189	0.756	-50.879	0.212		Tom20
	6B9Y	BAE	D	15 (12)	-47.345	1.813	-42.204	0.844	6B9Z	Trastuzumab Fab heavy chain
	6BAH	BAE	D	12	-55.008	0.331	-51.227	0.212	6B9Z	Trastuzumab Fab heavy chain
	4M91	A	B	12 (6)	-26.799	2.097	-18.952	0.672	4M90	Tusc3
	4M92	A	B	16 (9)	-33.868	3.982	-21.123	1.103	4M90	Tusc3
	4ROJ	CA	D	12 (8)	-30.748	2.656	-23.334	0.579		VAV2
	6B74	B	A	9	-29.108	2.147	-20.23	0.706	4XDE	β-FXIIa
	6B77	B	A	9	-31.492	2.332	-20.12	0.94		β-FXIIa

### Sheet: Dataset S2
Supplementary dataset S2: The electrophiles dataset. Different receptors (70% sequence identity) are separated by thick borders, and different clusters of each receptor (100% peptide sequence, length and electrophilic residue identitiy) are separated by double borders.
	PDB ID	Receptor Chains	Peptide Chain	Peptide Length	Top Scoring Model		Top RMSD Model		Electrophilic Residue	Unbound Receptor	Receptor Identity
					Score	RMSD	Score	RMSD
	3SNA	A	H	5	-35.309	0.976	-21.34	0.591	20	1Q2W	3CLpro
	3SNB	A	H	5	-38.422	0.766	-32.778	0.363	20	1Q2W	3CLpro
	3SNC	A	H	5	-38.499	1.076	-26.627	0.499	20	1Q2W	3CLpro
	3SNE	A	H	5	-33.815	0.737	-31.557	0.676	19	1Q2W	3CLpro
	3VB6	AB	E	7 (4)	-33.316	0.37	-23.11	0.194	23	1Q2W	3CLpro
	1P9U	BA	G	7 (6)	-32.529	1.483	-31.738	0.798	26	1LVO	3CLpro
	5OBT	ABEFD	C	4	-45.862	0.469	-35.277	0.109	26		AtLEGg
	5UUP	A	B	23	-70.071	1.241	-64.628	0.484	16	5WHI	Bfl-1
	6BKJ	AC	F	3	-23.109	0.805	-11.708	0.638	22	6BGP	Calpain-3
	1ICE	AB	T	4	-37	0.666	-32.742	0.361	18		Caspase-1
	6BZ9	AB	C	4	-37.513	0.349	-37.513	0.349	26		Caspase-1
	1M72	A	D	4	-46.931	0.769	-41.255	0.298	26	2NN3	Caspase-1
	1PYO	AB	E	5	-49.361	0.482	-46.999	0.324	17	3R7S	Caspase-2
	1PAU	AB	C	4	-40.794	0.607	-37.115	0.418	18	1QX3	Caspase-3
	2H5I	AB	C	4	-38.101	0.501	-36.8	0.365	18	1QX3	Caspase-3
	2CJX	AB	I	5 (4)	-38.248	0.69	-38.248	0.69	26	1QX3	Caspase-3
	2H5J	AB	E	4	-41.449	0.31	-34.242	0.224	17	1QX3	Caspase-3
	2H65	AB	E	5	-48.606	0.298	-46.702	0.212	18	1QX3	Caspase-3
	3EDQ	AB	E	5	-47.466	0.503	-32.984	0.315	17	1QX3	Caspase-3
	3GJS	AB	E	4	-37.273	0.237	-33.969	0.106	18	1QX3	Caspase-3
	1CP3	A	C	4	-37.569	0.305	-32.4	0.294	26	1QX3	Caspase-3
	5IC4	AB	I	4	-37.899	0.409	-34.1	0.393	26	1QX3	Caspase-3
	3OD5	A	C	4	-42.445	0.257	-39.72	0.182	18	3K7E	Caspase-6
	1F1J	A	C	4	-42.362	0.346	-35.714	0.17	18	3IBF	Caspase-7
	3H1P	A	C	4	-41.208	0.389	-32.448	0.23	18	3IBF	Caspase-7
	4ZVO	AB	E	4	-39.215	0.428	-38.163	0.272	17	3IBF	Caspase-7
	4ZVQ	AB	E	4	-37.084	0.434	-31.262	0.229	18	3IBF	Caspase-7
	4ZVS	AB	E	4	-38.83	0.512	-32.507	0.378	17	3IBF	Caspase-7
	5IC6	AB	E	4	-39.039	0.396	-35.003	0.262	26	3IBF	Caspase-7
	2QL5	AB	E	4	-40.27	0.382	-34.359	0.241	18	3IBF	Caspase-7
	2QL7	AB	E	4	-38.604	0.386	-34.054	0.216	18	3IBF	Caspase-7
	2QL9	AB	E	4	-44.436	0.439	-41.786	0.266	18	3IBF	Caspase-7
	2QLB	AB	E	4	-42.402	0.409	-36.98	0.307	18	3IBF	Caspase-7
	2QLF	AB	E	4	-40.074	0.374	-36.044	0.227	18	3IBF	Caspase-7
	2QLJ	AB	E	4	-34.363	0.386	-25.612	0.263	18	3IBF	Caspase-7
	3EDR	AB	E	5	-44.979	0.864	-38.788	0.304	18	3IBF	Caspase-7
	1QTN	AB	C	4	-38.54	0.368	-34.415	0.216	18		Caspase-8
	5FC3	B	A	8 (4)	-33.042	0.597	-30.725	0.386	26	5FBY	ctSPD
	1S4V	A	C	3	-22.78	0.632	-21.069	0.356	26		Cysteine Endopeptidase
	3DKS	CB	E	9 (8)	-46.259	1.056	-40.828	0.548	13	5QKG	DsbA
	3BPM	A	D	3	-34.29	0.276	-29.005	0.215	22		Falcipain-3
	6AZT	A	B	3	-26.728	0.291	-24.913	0.187	24		HaAEP1
	6MPZ	A	M	14	-54.92	0.54	-54.525	0.45	25		LahT
	4AW9	A	I	4	-28.533	0.52	-25.275	0.337	26		Legumain
	4I1P	A	B	5	-46.242	0.802	-31.086	0.627	26	3V55	MALT1
	6GMG	A	C	9 (8)	-34.833	1.858	-28.787	0.533	14	1IU4	MTG
	1KHP	A	I	4 (3)	-25.029	1.044	-17.136	0.891	26	1PPN	Papain
	1PAD	A	I	4	-25.542	1.373	-23.372	0.658	26	9PAP	Papain
	4YEC	BA	C	4	-14.84	1.228	-11.739	1.102	26	3UWS	PmC11
	4I7C	A	B	13	-74.584	0.762	-66.952	0.534	2AA	4CA1	Siah1
	4D8I	A	B	4	-31.889	0.351	-26.855	0.247	21	4D8B	SpeB
	4WVI	A	D	11	-53.721	0.47	-51.916	0.388	15	4WVG	SpsB
	2Q3Z	A	X	5	-44.265	1.49	-39.25	1.338	12	1KV3	Transglutaminase 2
	1X3Z	A	I	4 (3)	-23.1	1.04	-16.607	0.529	26	1X3W	yPNGase

### Sheet: Dataset S3
Supplementary dataset S3: 14-3-3 docking results. The table shows the different score terms of a selected model for 89 of our 90 designed peptides. The representative model has the lowest RMSD among the 5 top-scoring models with constraint score < 2. For the remaining design (position 131 mutated to 9AA), none of the 5 top-scoring models has constraint score < 2. Peptides that were selected for s…
	Mutated Position	NCAA	Decoy Number	Interface Score	Constraint Score	Interface Backbone RMSD
	133	1AA	85	-53.504	0.053	0.337
	133	3CL	26	-56.66	0.164	0.363
	133	1CL	74	-59.431	0.173	0.387
	133	11CL	75	-57.107	0.142	0.388
	133	6CL	91	-50.553	1.997	0.416
	133	3AA	1	-53.762	0.163	0.42
	133	D-5CL	41	-49.121	0.206	0.487
	133	11AA	92	-58.284	0.082	0.491
	131	5AA	2	-57.626	0.218	0.493
	133	7CL	64	-51.895	0.077	0.511
	133	8CL	89	-52.995	0.527	0.515
	131	6AA	88	-59.095	1.921	0.534
	131	6CL	61	-54.773	0.244	0.536
	133	4CL	31	-58.991	0.301	0.54
	133	10AA	4	-57.911	1.964	0.548
	133	8AA	15	-52.232	0.76	0.548
	132	D-6AA	29	-54.301	0.176	0.55
	133	2AA	47	-54.389	0.1	0.554
	133	10CL	39	-51.434	0.367	0.559
	133	5CL	5	-57.135	0.123	0.562
	133	4AA	22	-51.163	0.641	0.575
	133	2CL	29	-55.219	0.05	0.579
	131	11AA	49	-54.052	1.065	0.588
	133	6AA	7	-53.438	1.716	0.601
	133	5AA	46	-51.98	1.556	0.615
	131	5CL	9	-54.779	0.554	0.631
	131	D-9CL	33	-49.954	0.181	0.632
	131	D-9AA	32	-46.616	1.099	0.648
	133	7AA	74	-55.573	0.227	0.655
	133	D-6CL	60	-56.021	0.924	0.69
	131	D-6AA	25	-47.277	1.225	0.722
	131	8AA	20	-52.309	0.829	0.733
	132	2CL	41	-51.295	0.228	0.76
	133	D-6AA	30	-49.994	0.603	0.777
	133	D-9AA	98	-52.172	1.085	0.79
	132	3CL	25	-48.797	0.459	0.839
	131	D-5CL	59	-53.012	0.477	0.856
	133	D-4CL	72	-55.965	0.205	0.877
	133	9AA	5	-47.571	0.392	0.882
	132	1AA	81	-47.322	0.411	0.905
	132	D-9AA	13	-47.212	0.711	0.917
	133	D-4AA	6	-49.189	0.249	0.932
	131	10AA	16	-46.451	0.99	0.976
	131	3AA	33	-46.227	0.32	0.978
	131	D-4CL	36	-49.604	0.716	0.985
	131	D-4AA	45	-46.015	0.381	1.029
	131	D-6CL	85	-48.459	0.335	1.049
	131	D-5AA	48	-55.192	0.284	1.053
	133	D-5AA	95	-48.795	1.644	1.081
	132	6AA	19	-48.91	0.191	1.089
	133	D-9CL	24	-47.28	1.275	1.155
	132	3AA	77	-51.022	0.214	1.203
	132	11CL	1	-46.574	0.244	1.256
	132	D-9CL	48	-44.963	1.437	1.339
	131	9CL	19	-48.206	1.608	1.378
	132	2AA	72	-47.412	0.288	1.39
	131	11CL	2	-44.934	1.834	1.408
	131	10CL	79	-43.771	1.054	1.445
	131	4AA	2	-48.961	1.198	1.505
	133	9CL	73	-44.949	1.174	1.587
	132	7CL	27	-47.427	0.302	1.596
	132	10AA	66	-49.829	0.273	1.686
	131	2AA	63	-40.117	1.553	1.769
	131	4CL	92	-48.302	1.367	1.795
	131	3CL	90	-45.007	0.127	1.799
	132	D-4AA	50	-41.722	0.105	1.803
	132	8AA	70	-48.526	0.094	1.859
	131	1AA	68	-41.782	1.048	1.873
	132	10CL	76	-50.007	0.129	1.889
	132	4AA	77	-48.373	0.283	1.926
	132	11AA	45	-47.948	0.217	1.953
	132	6CL	6	-51.008	0.066	2.022
	132	D-5AA	93	-37.24	1.301	2.147
	132	8CL	94	-51.676	0.24	2.153
	132	9AA	71	-49.497	0.134	2.164
	132	5CL	8	-46.281	0.02	2.223
	132	D-4CL	65	-38.754	0.219	2.283
	132	5AA	28	-40.032	1.435	2.334
	132	4CL	6	-45.859	0.572	2.349
	131	1CL	13	-36.385	1.709	2.416
	131	8CL	72	-47.67	1.381	2.571
	132	D-6CL	25	-45.061	0.132	2.574
	132	7AA	100	-48.09	0.06	2.599
	132	D-5CL	63	-36.415	0.886	2.66
	132	1CL	87	-41.605	0.311	3.063
	132	9CL	43	-45.259	0.339	3.249
	131	7CL	6	-36.331	1.318	3.613
	131	7AA	85	-48.694	0.713	3.742
	131	2CL	78	-30.336	1.303	5.965
